# Uncovering senescent fibroblast heterogeneity connects DNA damage response to idiopathic pulmonary fibrosis

**DOI:** 10.1101/2025.11.26.690792

**Authors:** Jun-Wei B. Hughes, Akshay Pujari, Anja Sandholm, Duncan Croll, Lea B. Monk, Isaac Joshua, Rachel Butterfield, Cory Horton, Kevin Schneider, Fiona Senchyna, Ian Brown, Ana L. Coelho, Tsung-Che Ho, Hideto Deguchi, Claude Jordan Le Saux, Stefanie Deinhardt-Emmer, Lisa M. Ellerby, Alberto Vitari, David Furman, Cory M. Hogoboam, Alex Laslavic, Pierre-Yves Desprez, Marco Quarta, Judith Campisi

**Affiliations:** Buck Institute for Research on Aging, Novato, CA, USA; University of Southern California, Los Angeles, CA, USA; Rubedo Life Sciences, Inc., Sunnyvale, CA, USA; Cedars-Sinai, Los Angeles, CA, USA; University of California San Francisco, San Francisco, CA, USA; Institute of Medical Microbiology, Jena University Hospital, Jena, Germany; California Pacific Medical Center, Research Institute, San Francisco, California, USA

**Keywords:** Senescence, IPF, DNA damage, heterogeneity, WGCNA

## Abstract

Cellular senescence is a largely heterogeneous state of cell stress that deleteriously accumulates with age. Many types of heterogeneity in senescence have been described; however, cellular senescence within the same cell type has only started to be documented. Here, we show primary, human lung fibroblasts from donors who are healthy or diagnosed with idiopathic pulmonary fibrosis (IPF) exhibit a subtle form of heterogeneity over time after DNA damage. Moreover, senescent IPF lung fibroblasts display a dysregulated transcriptional–protein DNA damage response (DDR). Weighted gene correlation network analysis (WGCNA) reveals unique and known targets linking senescent IPF lung fibroblast heterogeneity to genes associated with DNA damage and repair, cytokine and chemokine responses, and extracellular matrix (ECM) signaling. We combine our healthy and IPF senescent gene expression signatures to develop a novel gene set of senescence-associated genes that identify disease-relevant cells in human single-cell RNA-seq (scRNA-seq) data. Collectively, our results uncover human-relevant senescence signatures, highlight IPF-specific DDR, cytokine and chemokine, and ECM targets, and expand our understanding of how a dysregulated DDR contributes to senescent cell heterogeneity in IPF.
